# CTAT-LR-fusion: accurate fusion transcript identification from long and short read isoform sequencing at bulk or single cell resolution

**DOI:** 10.1101/2024.02.24.581862

**Authors:** Qian Qin, Victoria Popic, Houlin Yu, Emily White, Akanksha Khorgade, Asa Shin, Kirsty Wienand, Arthur Dondi, Niko Beerenwinkel, Francisca Vazquez, Aziz M. Al’Khafaji, Brian J. Haas

## Abstract

Gene fusions are found as cancer drivers in diverse adult and pediatric cancers. Accurate detection of fusion transcripts is essential in cancer clinical diagnostics, prognostics, and for guiding therapeutic development. Most currently available methods for fusion transcript detection are compatible with Illumina RNA-seq involving highly accurate short read sequences. Recent advances in long read isoform sequencing enable the detection of fusion transcripts at unprecedented resolution in bulk and single cell samples. Here we developed a new computational tool CTAT-LR-fusion to detect fusion transcripts from long read RNA-seq with or without companion short reads, with applications to bulk or single cell transcriptomes. We demonstrate that CTAT-LR-fusion exceeds fusion detection accuracy of alternative methods as benchmarked with simulated and real long read RNA-seq. Using short and long read RNA-seq, we further apply CTAT-LR-fusion to bulk transcriptomes of nine tumor cell lines, and to tumor single cells derived from a melanoma sample and three metastatic high grade serous ovarian carcinoma samples. In both bulk and in single cell RNA-seq, long isoform reads yielded higher sensitivity for fusion detection than short reads with notable exceptions. By combining short and long reads in CTAT-LR-fusion, we are able to further maximize detection of fusion splicing isoforms and fusion-expressing tumor cells. CTAT-LR-fusion is available at https://github.com/TrinityCTAT/CTAT-LR-fusion/wiki.
