## Supplementary material for "CTAT-LR-fusion: accurate fusion transcript identification from long and short read isoform sequencing at bulk or single cell resolution": Table S1

### Sheet: Sheet1
Dataset	Sample name	read_type	num_reads
JAFFAL paper simulated reads	ONT_fus_sim_75err	ONT	17889
	ONT_fus_sim_80err		17819
	ONT_fus_sim_85err		17531
	ONT_fus_sim_90err		17479
	ONT_fus_sim_95err		17745
	Pac_fus_sim_75err	PacBio	17500
	Pac_fus_sim_80err		17779
	Pac_fus_sim_85err		17566
	Pac_fus_sim_90err		17500
	Pac_fus_sim_95err		17495
PBSIM3 - PacBio HiFi	PBSIM3.rep1_cov50_pass20_sample1	PacBio HiFi	24953
	PBSIM3.rep1_cov50_pass20_sample2		24962
	PBSIM3.rep1_cov50_pass20_sample3		24932
	PBSIM3.rep1_cov50_pass20_sample4		24925
	PBSIM3.rep1_cov50_pass20_sample5		24961
PBSIM3 - ONT	ONT.PBSIM3.rep1_cov50_pass1_sample1	ONT R10.4.1	25000
	ONT.PBSIM3.rep1_cov50_pass1_sample2		25000
	ONT.PBSIM3.rep1_cov50_pass1_sample3		25000
	ONT.PBSIM3.rep1_cov50_pass1_sample4		25000
	ONT.PBSIM3.rep1_cov50_pass1_sample5		25000
SeraCare Fusion Mix v4	SeraCare.IsoSeq.m64020e_230609_061545.refined.Oct32023	Iso-seq (PacBio HiFi)	4694529
	SeraCarev4Fusion.m64363e_230614_195212.refine.bc08.MASseq	MAS-Iso-seq (PacBio HiFi)	7825468
	SeraCarev4Fusion.m64363e_230614_195212.refine.bc09.MASseq	MAS-Iso-seq (PacBio HiFi)	7542912
	MDL_163_SeraSeqFusion_1	Illumina TruSeq 151 base paired-ends	6463483
	MDL_163_SeraSeqFusion_2		10227579
	MDL_163_SeraSeqFusion_3		9972927
DepMap Cell Lines	DMS53	MAS-Iso-seq (PacBio HiFi)	4190113
	HCC1187		3778562
	HCC1395		4438263
	K562		6252113
	KIJK		2657580
	MJ		4831401
	RT112		5364382
	SKBR3		3401225
	VCAP		6072217
	DMS53	Illumina TruSeq 151 base paired-ends	34289613
	HCC1187		41135015
	HCC1395		39648359
	K562		37877107
	KIJK		42275619
	MJ		42074812
	RT112		51359283
	SKBR3		41055132
	VCAP		32344963
Melanoma single cell	M132TS	MAS-Iso-seq (PacBio HiFi)	21318885
	M132TS	Illumina 10Xsc (55 base SE reads)	206793225
HGSOC single cell	Patient1_Om	HIT-scISOseq (PacBio HiFi)	27700074
	Patient1_Tum		53882746
	Patient2_Tum		38804329
	Patient3_Om		22312333
	Patient3_Tum		53334730
	Patient1_Om_S4.10xIllum	Illumina 10Xsc (56 base length SE reads)	36906084
	Patient1_Tum_S5.10xIllum		34956064
	Patient2_Tum_S1.10xIllum		69122342
	Patient3_Om_S3.10xIllum		101669266
	Patient3_Tum_S2.10xIllum		94921371
