## Supplementary material for "CTAT-LR-fusion: accurate fusion transcript identification from long and short read isoform sequencing at bulk or single cell resolution": Table S6

### Sheet: Sheet1
primer designation	Reverse primer Sequence
bc01	CTACACGACGCTCTTCCGATCTACTACACGCAATGAAGTCGCAGGGTTGG
bc02	CTACACGACGCTCTTCCGATCTACTAGTAGCAATGAAGTCGCAGGGTTGG
bc03	CTACACGACGCTCTTCCGATCTAGTGTACGCAATGAAGTCGCAGGGTTGG
bc04	CTACACGACGCTCTTCCGATCTATCACTAGCAATGAAGTCGCAGGGTTGG
bc05	CTACACGACGCTCTTCCGATCTCAGCTGTGCAATGAAGTCGCAGGGTTGG
bc06	CTACACGACGCTCTTCCGATCTCAGTCACGCAATGAAGTCGCAGGGTTGG
bc07	CTACACGACGCTCTTCCGATCTCATGTATGCAATGAAGTCGCAGGGTTGG
bc08	CTACACGACGCTCTTCCGATCTCGTATGTGCAATGAAGTCGCAGGGTTGG
bc10	CTACACGACGCTCTTCCGATCTGAGTCTAGCAATGAAGTCGCAGGGTTGG
