## Supplementary material for "CTAT-LR-fusion: accurate fusion transcript identification from long and short read isoform sequencing at bulk or single cell resolution": Table S7

### Sheet: Sheet1
Primer	Sequence
A-Fwd_MAS-Seq_PC	AGCTTACTUGTGAAGAUCTACACGACGCTCTTCCGATCT
B-Rev_MAS_Seq	ATAGACAGCUTACAAGUAAGCAGTGGTATCAACGCAGAG
B-Fwd_MAS_Seq	ACTTGTAAGCUGTCTAUCTACACGACGCTCTTCCGATCT
C-Rev_MAS_Seq	ATCGGACCUGACAGAGUAAGCAGTGGTATCAACGCAGAG
C-Fwd_MAS_Seq	ACTCTGUCAGGTCCGAUCTACACGACGCTCTTCCGATCT
D-Rev_MAS_Seq	ATTCUGGAGGAGGAGGUAAGCAGTGGTATCAACGCAGAG
D-Fwd_MAS_Seq	ACCTCCTCCUCCAGAAUCTACACGACGCTCTTCCGATCT
E-Rev_MAS_Seq	ACTAAGTGUGTCCGGTUAAGCAGTGGTATCAACGCAGAG
E-Fwd_MAS_Seq	AACCGGACACACUTAGUCTACACGACGCTCTTCCGATCT
F-Rev_MAS_Seq	ACTGCGAAUTGGACTCUAAGCAGTGGTATCAACGCAGAG
F-Fwd_MAS_Seq	AGAGTCCAAUTCGCAGUCTACACGACGCTCTTCCGATCT
G-Rev_MAS_Seq	ACCGTUAAGCCTTGATUAAGCAGTGGTATCAACGCAGAG
G-Fwd_MAS_Seq	AATCAAGGCUTAACGGUCTACACGACGCTCTTCCGATCT
H-Rev_MAS_Seq	ACGCTAGGAUTCAACAUAAGCAGTGGTATCAACGCAGAG
Q-Rev_MAS_Seq_PC	AUGCACACAGCUACUAAGCAGTGGTATCAACGCAGAG
